# Seed Coat Pattern QTL and Development in Cowpea (*Vigna unguiculata* [L.] Walp.)

**DOI:** 10.1101/514455

**Authors:** Ira A. Herniter, Ryan Lo, María Muñoz-Amatriaín, Sassoum Lo, Yi-Ning Guo, Bao-Lam Huynh, Mitchell Lucas, Zhenyu Jia, Philip A. Roberts, Stefano Lonardi, Timothy J. Close

## Abstract

The appearance of the seed is an important aspect of consumer preference for cowpea (*Vigna unguiculata* [L.] Walp.). Seed coat pattern in cowpea has been a subject of study for over a century. This study makes use of newly available resources, including mapping populations, a reference genome and additional genome assemblies, and a high-density single nucleotide polymorphism genotyping platform, to map various seed coat pattern traits to three loci, concurrent with the *Color Factor* (*C*), *Watson* (*W*), and *Holstein* (*H*) factors identified previously. Several gene models encoding proteins involved in regulating the later stages of the flavonoid biosynthesis pathway have been identified as candidate genes, including a basic helix-loop-helix gene (*Vigun07g110700*) for the *C* locus, a WD-repeat gene (*Vigun09g139900*) for the *W* locus and an E3 ubiquitin ligase gene (*Vigun10g163900*) for the *H* locus. A model of seed coat development, consisting of six distinct stages, is described to explain some of the observed pattern phenotypes.
