## Supplementary Table 12 for "Seed Coat Pattern QTL and Development in Cowpea (*Vigna unguiculata* [L.] Walp.)"

Supplementary Table 11. List of candidate genes
locusName	transcriptName	peptideName	chromosome	start(bp)	end(bp)	strand	Human-Readable-Description_ LIS	Gene-Ontology-ID (Name)_LIS	Pfam	Panther	KOG	ec	KO	Defline	GO	Best-hit-arabi-name	arabi-symbol	arabi-defline
Vigun07g109800	Vigun07g109800.1	Vigun07g109800.1.p	Vu07	20,336,215	20,339,893	-	Ribosome recycling factor LENGTH=267	GO:0006412 (translation)	PF01765	PTHR20982,PTHR20982:SF8	KOG4759		K02838	(1 of 1) PTHR20982:SF8 - RIBOSOME-RECYCLING FACTOR, CHLOROPLASTIC	GO:0006412	AT3G63190.1	AtcpRRF,cpRRF,HFP108,RRF	ribosome recycling factor, chloroplast precursor
Vigun07g109900	Vigun07g109900.1	Vigun07g109900.1.p	Vu07	20,356,285	20,358,120	+	PATATIN-like protein 9 LENGTH=384	GO:0006629 (lipid metabolic process), GO:0008152 (metabolic process)	PF01734	PTHR32241,PTHR32241:SF5	KOG0513			(1 of 2) PTHR32241:SF5 - INACTIVE PATATIN-LIKE PROTEIN 9-RELATED	GO:0006629	AT3G63200.1	PLA IIIB,PLP9	PATATIN-like protein 9
Vigun07g110000	Vigun07g110000.1	Vigun07g110000.1.p	Vu07	20,382,472	20,385,604	+	RAN GTPase activating protein 1 LENGTH=535		PF13943	PTHR24106,PTHR24106:SF156	KOG1909		K14319	(1 of 2) K14319 - Ran GTPase-activating protein 1 (RANGAP1)		AT3G63130.1	ATRANGAP1,RANGAP1	RAN GTPase activating protein 1
Vigun07g110100	Vigun07g110100.1	Vigun07g110100.1.p	Vu07	20,392,404	20,394,412	-	NAD-dependent epimerase/dehydratase n=1 Tax=Leptolyngbya sp. PCC 7376 RepID=K9Q139_9CYAN		PF01370	PTHR10366,PTHR10366:SF278				(1 of 1) PTHR10366:SF278 - CHLOROPLAST STEM-LOOP BINDING PROTEIN OF 41 KDA A, CHLOROPLASTIC	GO:0050662,GO:0003824	AT3G63140.1	CSP41A	chloroplast stem-loop binding protein of 41 kDa
Vigun07g110200	Vigun07g110200.1	Vigun07g110200.1.p	Vu07	20,394,988	20,401,886	+	GTP-binding protein engA n=1 Tax=Medicago truncatula RepID=G7IED3_MEDTR	GO:0003824 (catalytic activity), GO:0005525 (GTP binding)	PF01926	PTHR11649,PTHR11649:SF36	KOG0448	3.6.5.5		(1 of 1) PTHR11649:SF36 - FZL	GO:0005525	AT1G03160.1	FZL	FZO-like
Vigun07g110300	Vigun07g110300.1	Vigun07g110300.1.p	Vu07	20,416,901	20,417,755	-	PREDICTED: protein FANTASTIC FOUR 2-like [Glycine max]		PF11250	PTHR33155,PTHR33155:SF8				(1 of 14) PF11250 - Fantastic Four meristem regulator (FAF)		AT1G03170.1		Protein of unknown function (DUF3049)
Vigun07g110400	Vigun07g110400.1	Vigun07g110400.1.p	Vu07	20,454,165	20,467,986	-	PREDICTED: GTP-binding nuclear protein Ran-3 [Glycine max]	GO:0003924 (GTPase activity), GO:0005509 (calcium ion binding), GO:0005525 (GTP binding), GO:0005622 (intracellular), GO:0005741 (mitochondrial outer membrane), GO:0006184 (GTP catabolic process), GO:0007165 (signal transduction), GO:0007264 (small GTPase mediated signal transduction), GO:0015031 (protein transport), GO:0016020 (membrane), GO:0019725 (cellular homeostasis)	PF08355,PF00071,PF08356	PTHR24072,PTHR24072:SF166			K07870	(1 of 3) K07870 - Ras homolog gene family, member T1 (RHOT1, ARHT1)	GO:0007264,GO:0005525	AT3G63150.1	ATCBG,MIRO2	MIRO-related GTP-ase 2
Vigun07g110500	Vigun07g110500.1	Vigun07g110500.1.p	Vu07	20,499,223	20,502,273	+	Pentatricopeptide repeat (PPR) superfamily protein LENGTH=532	GO:0005515 (protein binding)	PF13041,PF01535	PTHR24015,PTHR24015:SF27				(1 of 207) PF01535//PF13041 - PPR repeat (PPR) // PPR repeat family (PPR_2)		AT4G02820.1		Pentatricopeptide repeat (PPR) superfamily protein
Vigun07g110600	Vigun07g110600.1	Vigun07g110600.1.p	Vu07	20,509,895	20,512,640	+	PREDICTED: uncharacterized protein LOC100786285 [Glycine max]			PTHR33356,PTHR33356:SF2						AT4G02830.1
Vigun07g110700	Vigun07g110700.1	Vigun07g110700.1.p	Vu07	20,533,755	20,543,019	-	PREDICTED: transcription factor TT8-like [Glycine max]	GO:0046983 (protein dimerization activity)	PF00010,PF14215	PTHR11514,PTHR11514:SF28				(1 of 2) PTHR11514:SF28 - TRANSCRIPTION FACTOR TT8	GO:0046983	AT4G09820.1	BHLH42,TT8	basic helix-loop-helix (bHLH) DNA-binding superfamily protein
Vigun09g139900	Vigun09g139900.1	Vigun09g139900.1.p	Vu09	30,208,042	30,209,613	+	Transducin/WD40 repeat-like superfamily protein LENGTH=341	GO:0005515 (protein binding)		PTHR19919,PTHR19919:SF2			K11805	(1 of 1) PTHR19919:SF2 - PROTEIN TRANSPARENT TESTA GLABRA 1	GO:0007275	AT5G24520.2	ATTTG1,TTG,TTG1,URM23	Transducin/WD40 repeat-like superfamily protein
Vigun09g140000	Vigun09g140000.1	Vigun09g140000.1.p	Vu09	30,210,665	30,212,843	+	PREDICTED: uncharacterized protein LOC100804392 [Glycine max]	GO:0016787 (hydrolase activity)		PTHR36395						AT5G24460.1
Vigun09g140100	Vigun09g140100.1	Vigun09g140100.1.p	Vu09	30,212,202	30,214,160	-	Unknown protein
Vigun09g140200	Vigun09g140200.1	Vigun09g140200.1.p	Vu09	30,216,380	30,217,012	-	PREDICTED: protein YLS9-like [Glycine max]		PF03168	PTHR31415,PTHR31415:SF20				(1 of 58) PF03168 - Late embryogenesis abundant protein (LEA_2)		AT5G53730.1		Late embryogenesis abundant (LEA) hydroxyproline-rich glycoprotein family
Vigun09g140300	Vigun09g140300.1	Vigun09g140300.1.p	Vu09	30,220,357	30,225,656	-	response regulator 12 LENGTH=596	GO:0000156 (phosphorelay response regulator activity), GO:0000160 (phosphorelay signal transduction system), GO:0005515 (protein binding)	PF06203,PF00072	PTHR26402,PTHR26402:SF560			K12130	(1 of 3) K12130 - pseudo-response regulator 5 (PRR5)	GO:0005515,GO:0000160	AT5G24470.1	APRR5,PRR5	pseudo-response regulator 5
Vigun09g140400	Vigun09g140400.1	Vigun09g140400.1.p	Vu09	30,243,309	30,245,596	+	30S ribosomal protein, putative LENGTH=308	GO:0044238 (primary metabolic process)	PF02482,PF16321	PTHR33231,PTHR33231:SF1				(1 of 1) PTHR33231:SF1 - 30S RIBOSOMAL PROTEIN-RELATED	GO:0044238	AT5G24490.1		30S ribosomal protein, putative
Vigun09g140500	Vigun09g140500.1	Vigun09g140500.1.p	Vu09	30,247,274	30,252,254	-	Mitochondrial transcription termination factor family protein LENGTH=493		PF02536	PTHR13068,PTHR13068:SF32	KOG1267			(1 of 1) PTHR13068//PTHR13068:SF32 - CGI-12 PROTEIN-RELATED // SUBFAMILY NOT NAMED	GO:0006355,GO:0005739,GO:0003690	AT5G54180.1	PTAC15	plastid transcriptionally active 15
Vigun09g140600	Vigun09g140600.1	Vigun09g140600.1.p	Vu09	30,256,142	30,260,033	-	PREDICTED: uncharacterized protein LOC100776590 isoform X2 [Glycine max]			PTHR37258						AT5G24500.1
Vigun09g140700	Vigun09g140700.1	Vigun09g140700.1.p	Vu09	30,284,132	30,287,068	+	Polyketide cyclase/dehydrase and lipid transport superfamily protein LENGTH=385	GO:0008289 (lipid binding)	PF01852	PTHR19308,PTHR19308:SF12	KOG2761			(1 of 2) PTHR19308//PTHR19308:SF12 - PHOSPHATIDYLCHOLINE TRANSFER PROTEIN // SUBFAMILY NOT NAMED	GO:0008289	AT1G64720.1	CP5	Polyketide cyclase/dehydrase and lipid transport superfamily protein
Vigun09g140800	Vigun09g140800.1	Vigun09g140800.1.p	Vu09	30,287,361	30,288,375	-	| transmembrane protein, putative | HC | chr3:42332673-42333402 | 20130731			PTHR33641,PTHR33641:SF3
Vigun09g140900	Vigun09g140900.1	Vigun09g140900.1.p	Vu09	30,289,605	30,290,193	-	PREDICTED: uncharacterized protein LOC102664255 [Glycine max]			PTHR33641,PTHR33641:SF4						AT5G54165.1
Vigun09g141000	Vigun09g141000.1	Vigun09g141000.1.p	Vu09	30,297,698	30,297,961	-	unknown protein; FUNCTIONS IN: molecular_function unknown; INVOLVED IN: biological_process unknown; LOCATED IN: cellular_component unknown; Has 30201 Blast hits to 17322 proteins in 780 species: Archae - 12; Bacteria - 1396; Metazoa - 17338; Fungi - 3422; Plants - 5037; Viruses - 0; Other Eukaryotes - 2996 (source: NCBI BLink). LENGTH=82			PTHR33641,PTHR33641:SF4						AT5G54165.1
Vigun09g141100	Vigun09g141100.1	Vigun09g141100.1.p	Vu09	30,305,822	30,307,479	+	Unknown protein
Vigun09g141200	Vigun09g141200.1	Vigun09g141200.1.p	Vu09	30,312,324	30,313,933	+	60S acidic ribosomal protein family LENGTH=111	GO:0003735 (structural constituent of ribosome), GO:0005622 (intracellular), GO:0005840 (ribosome), GO:0006412 (translation), GO:0006414 (translational elongation)	PF00428	PTHR21141	KOG1762		K02942	(1 of 4) K02942 - large subunit ribosomal protein LP1 (RP-LP1, RPLP1)		AT5G24510.1		60S acidic ribosomal protein family
Vigun09g141300	Vigun09g141300.1	Vigun09g141300.1.p	Vu09	30,322,090	30,333,379	+	PREDICTED: uncharacterized protein At1g04910-like isoform X2 [Glycine max]		PF10250	PTHR31741,PTHR31741:SF6				(1 of 1) PTHR31741:SF6 - O-FUCOSYLTRANSFERASE-LIKE PROTEIN		AT3G03810.1	EDA30	O-fucosyltransferase family protein
Vigun09g141400	Vigun09g141400.1	Vigun09g141400.1.p	Vu09	30,356,571	30,361,122	+	PREDICTED: pre-mRNA-splicing factor SF2-like isoform X7 [Glycine max]	GO:0000166 (nucleotide binding), GO:0003676 (nucleic acid binding)	PF00076	PTHR24012,PTHR24012:SF442	KOG0105		K12890	(1 of 3) K12890 - splicing factor, arginine/serine-rich 1/9 (SFRS1_9)	GO:0003676	AT3G49430.3	SRp34a	SER/ARG-rich protein 34A
Vigun09g141500	Vigun09g141500.1	Vigun09g141500.1.p	Vu09	30,375,701	30,381,716	+	PREDICTED: polyadenylate-binding protein 7-like isoform X1 [Glycine max]	GO:0000166 (nucleotide binding), GO:0003676 (nucleic acid binding)	PF07145,PF14259,PF00076	PTHR24012	KOG0131			(1 of 2) PF00076//PF07145//PF14259 - RNA recognition motif. (a.k.a. RRM, RBD, or RNP domain) (RRM_1) // Ataxin-2 C-terminal region (PAM2) // RNA recognition motif (a.k.a. RRM, RBD, or RNP domain) (RRM_6)	GO:0003676	AT4G10610.1	ATRBP37,CID12,RBP37	CTC-interacting domain 12
Vigun10g163100	Vigun10g163100.1	Vigun10g163100.1.p	Vu10	38,210,735	38,213,330	+	cation calcium exchanger 4 LENGTH=644	GO:0016021 (integral component of membrane), GO:0055085 (transmembrane transport)	PF01699	PTHR12266,PTHR12266:SF9	KOG2399		K13754	(1 of 1) PTHR12266:SF9 - CATION/CALCIUM EXCHANGER 3-RELATED	GO:0055085,GO:0016021	AT1G54115.1	ATCCX4,CCX4	cation calcium exchanger 4
Vigun10g163200	Vigun10g163200.1	Vigun10g163200.1.p	Vu10	38,219,432	38,222,533	+	subtilisin-like serine protease 2 LENGTH=764	GO:0004252 (serine-type endopeptidase activity), GO:0006508 (proteolysis)	PF02225,PF00082	PTHR10795,PTHR10795:SF331		3.4.14.10		(1 of 1) PTHR10795//PTHR10795:SF331 - PROPROTEIN CONVERTASE SUBTILISIN/KEXIN // SUBFAMILY NOT NAMED	GO:0006508,GO:0004252	AT3G14067.1		Subtilase family protein
Vigun10g163300	Vigun10g163300.1	Vigun10g163300.1.p	Vu10	38,229,511	38,230,254	+	unknown protein; BEST Arabidopsis thaliana protein match is: unknown protein . LENGTH=124			PTHR34788,PTHR34788:SF1				(1 of 1) PTHR34788:SF1 - F15I1.22		AT1G54120.1
Vigun10g163400	Vigun10g163400.1	Vigun10g163400.1.p	Vu10	38,243,728	38,249,484	+	| linoleate 13S-lipoxygenase 2-1, related protein | HC | chr8:7443707-7436326 | 20130731	GO:0005506 (iron ion binding), GO:0005515 (protein binding), GO:0016165 (linoleate 13S-lipoxygenase activity), GO:0046872 (metal ion binding), GO:0055114 (oxidation-reduction process)	PF01477,PF00305	PTHR11771,PTHR11771:SF38		1.13.11.12	K00454	(1 of 2) PTHR11771:SF38 - LIPOXYGENASE 3, CHLOROPLASTIC-RELATED	GO:0005515,GO:0055114,GO:0046872,GO:0016702	AT1G17420.1	LOX3	lipoxygenase 3
Vigun10g163500	Vigun10g163500.1	Vigun10g163500.1.p	Vu10	38,253,833	38,256,498	+	Cytochrome P450 superfamily protein LENGTH=513	GO:0005506 (iron ion binding), GO:0020037 (heme binding), GO:0055114 (oxidation-reduction process)	PF00067	PTHR24298,PTHR24298:SF51		1.14.13.21		(1 of 7) 1.14.13.21 - Flavonoid 3'-monooxygenase / Flavonoid 3'-hydroxylase	GO:0055114,GO:0020037,GO:0016705,GO:0005506	AT5G07990.1	CYP75B1,D501,TT7	Cytochrome P450 superfamily protein
Vigun10g163600	Vigun10g163600.1	Vigun10g163600.1.p	Vu10	38,262,753	38,265,170	-	ATP binding / kinase/ protein kinase/ protein serine/threonine kinase/ protein-tyrosine kinase n=4 Tax=rosids RepID=C5DB54_VITVI	GO:0004672 (protein kinase activity), GO:0004674 (protein serine/threonine kinase activity), GO:0005524 (ATP binding), GO:0006468 (protein phosphorylation)	PF07714	PTHR27001,PTHR27001:SF227	KOG1187	2.7.11.1		(1 of 1297) 2.7.11.1 - Non-specific serine/threonine protein kinase / Threonine-specific protein kinase	GO:0006468,GO:0004672	AT2G05940.1		Protein kinase superfamily protein
Vigun10g163700	Vigun10g163700.1	Vigun10g163700.1.p	Vu10	38,306,891	38,310,979	+	RELA/SPOT homolog 3 LENGTH=715	GO:0003824 (catalytic activity), GO:0015969 (guanosine tetraphosphate metabolic process)	PF01966,PF04607	PTHR21262,PTHR21262:SF14		2.7.6.5		(1 of 1) PTHR21262//PTHR21262:SF14 - GUANOSINE-3',5'-BIS DIPHOSPHATE 3'-PYROPHOSPHOHYDROLASE // SUBFAMILY NOT NAMED	GO:0015969	AT1G54130.1	AT-RSH3,ATRSH3,RSH3	RELA/SPOT homolog 3
Vigun10g163800	Vigun10g163800.1	Vigun10g163800.1.p	Vu10	38,313,445	38,314,095	-	Serine rich protein n=1 Tax=Medicago truncatula RepID=Q4VYD0_MEDTR			PTHR35758,PTHR35758:SF1
Vigun10g163900	Vigun10g163900.1	Vigun10g163900.1.p	Vu10	38,315,146	38,321,138	+	E3 Ubiquitin ligase family protein LENGTH=383	GO:0004842 (ubiquitin-protein ligase activity), GO:0005515 (protein binding), GO:0007005 (mitochondrion organization), GO:0008270 (zinc ion binding)	PF13920,PF12483	PTHR12183	KOG1571	6.3.2.19	K15688	(1 of 2) K15688 - E3 ubiquitin-protein ligase MUL1 [EC:6.3.2.19] (MUL1)	GO:0007005,GO:0004842	AT1G54150.1		E3 Ubiquitin ligase family protein
Vigun10g164000	Vigun10g164000.1	Vigun10g164000.1.p	Vu10	38,321,937	38,323,571	-	PREDICTED: scarecrow-like transcription factor PAT1-like [Glycine max]		PF03514	PTHR31636,PTHR31636:SF40				(1 of 1) PTHR31636:SF40 - SCARECROW-LIKE PROTEIN 29		AT3G13840.1		GRAS family transcription factor
Vigun10g164100	Vigun10g164100.1	Vigun10g164100.1.p	Vu10	38,326,228	38,329,920	+	| intermembrane space import and assembly protein | HC | chr8:7339971-7337406 | 20130731			PTHR21622			K17782	(1 of 1) K17782 - mitochondrial intermembrane space import and assembly protein 40 (MIA40, CHCHD4)		AT5G23395.1	MIA40	Cox19-like CHCH family protein
