## Supplementary Table 4 for "Seed Coat Pattern QTL and Development in Cowpea (*Vigna unguiculata* [L.] Walp.)"

Supplementary Table 4. MAGIC phenotype data
Line	eye1	eye2	blue-grey ring	holstein	watson	full
CB27	0	0	0	0	0	0
IT00K_1263	0	0	NA	1	0	0
IT82E_18	0	0	NA	1	0	0
IT84S_2049	1	0	1	0	0	0
IT84S_2246	0	0	NA	1	0	0
IT89KD_288	1	0	1	0	0	0
IT93K_503_1	1	0	1	0	0	0
MAGIC001	0	0	NA	0	0	1
MAGIC002	0	0	0	1	0	0
MAGIC003	1	0	0	0	0	0
MAGIC004	1	0	0	0	0	0
MAGIC005	0	0	NA	1	0	0
MAGIC006	0	0	NA	0	0	1
MAGIC008	1	0	0	0	0	0
MAGIC009	0	0	NA	0	0	1
MAGIC010	0	0	NA	1	0	0
MAGIC011	1	0	1	0	0	0
MAGIC012	0	0	NA	0	0	1
MAGIC013	0	0	NA	1	0	0
MAGIC015	0	0	NA	0	0	1
MAGIC016	1	0	1	0	0	0
MAGIC017	1	0	1	0	0	0
MAGIC018	0	0	NA	0	0	1
MAGIC019	1	0	1	0	0	0
MAGIC020	1	0	0	0	0	0
MAGIC021	0	0	NA	0	0	1
MAGIC022	0	0	NA	0	0	1
MAGIC023	0	0	NA	0	0	1
MAGIC024	1	0	0	0	0	0
MAGIC025	0	0	NA	0	0	1
MAGIC027	0	0	NA	0	0	1
MAGIC028	1	0	1	0	0	0
MAGIC029	1	0	1	0	0	0
MAGIC030	0	0	NA	0	0	1
MAGIC031	0	0	NA	0	0	1
MAGIC032	0	0	NA	0	0	1
MAGIC033	0	0	NA	0	0	1
MAGIC034	0	0	0	1	0	0
MAGIC035	1	0	1	0	0	0
MAGIC036	1	0	1	0	0	0
MAGIC037	0	0	NA	0	0	1
MAGIC038	0	0	NA	1	0	0
MAGIC039	1	0	0	0	0	0
MAGIC040	1	0	1	0	0	0
MAGIC041	0	0	NA	0	0	1
MAGIC042	0	0	NA	0	0	1
MAGIC043	1	0	1	0	0	0
MAGIC044	1	0	1	0	0	0
MAGIC045	0	0	NA	0	0	1
MAGIC046	0	0	NA	0	0	1
MAGIC047	1	0	1	0	0	0
MAGIC048	1	0	0	0	0	0
MAGIC049	0	0	NA	0	0	1
MAGIC050	0	0	NA	0	0	1
MAGIC051	1	0	0	0	0	0
MAGIC052	0	0	NA	0	0	1
MAGIC053	0	0	NA	1	0	0
MAGIC054	1	0	0	0	0	0
MAGIC055	1	0	0	0	0	0
MAGIC057	0	0	NA	1	0	0
MAGIC058	0	0	NA	0	0	1
MAGIC059	NA	NA	NA	NA	NA	NA
MAGIC060	0	0	0	0	1	0
MAGIC061	1	0	1	0	0	0
MAGIC062	1	0	0	0	0	0
MAGIC064	0	0	NA	1	0	0
MAGIC065	1	0	1	0	0	0
MAGIC066	0	0	NA	0	0	1
MAGIC067	0	0	NA	1	0	0
MAGIC068	0	0	NA	0	0	1
MAGIC069	1	0	1	0	0	0
MAGIC070	1	0	0	0	0	0
MAGIC072	1	0	1	0	0	0
MAGIC073	0	0	NA	0	0	1
MAGIC074	0	0	NA	0	0	1
MAGIC075	1	0	0	0	0	0
MAGIC076	1	0	1	0	0	0
MAGIC077	1	0	1	0	0	0
MAGIC078	1	0	1	0	0	0
MAGIC079	1	0	1	0	0	0
MAGIC080	1	0	1	0	0	0
MAGIC081	0	0	NA	0	0	1
MAGIC082	0	0	NA	0	0	1
MAGIC083	1	0	0	0	0	0
MAGIC084	1	0	1	0	0	0
MAGIC085	1	0	0	0	0	0
MAGIC086	1	0	1	0	0	0
MAGIC087	0	0	NA	0	0	1
MAGIC088	0	0	NA	0	0	1
MAGIC089	1	0	1	0	0	0
MAGIC090	0	0	NA	0	0	1
MAGIC091	1	0	1	0	0	0
MAGIC092	0	0	NA	1	0	0
MAGIC094	0	0	NA	0	0	1
MAGIC095	0	0	0	0	1	0
MAGIC096	0	0	NA	0	0	1
MAGIC097	1	0	0	0	0	0
MAGIC098	0	0	NA	0	0	1
MAGIC099	0	0	NA	0	0	1
MAGIC100	0	0	NA	0	0	1
MAGIC101	0	0	NA	0	0	1
MAGIC102	0	0	NA	0	0	1
MAGIC104	0	0	NA	0	0	1
MAGIC105	1	0	0	0	0	0
MAGIC106	0	0	NA	0	0	1
MAGIC107	1	0	0	0	0	0
MAGIC109	0	0	0	1	0	0
MAGIC110	0	0	NA	0	0	1
MAGIC111	1	0	1	0	0	0
MAGIC112	1	0	0	0	0	0
MAGIC113	0	0	NA	0	0	1
MAGIC114	1	0	1	0	0	0
MAGIC115	0	0	NA	0	0	1
MAGIC116	1	0	0	0	0	0
MAGIC117	1	0	1	0	0	0
MAGIC118	NA	NA	NA	NA	NA	NA
MAGIC119	0	0	0	1	0	0
MAGIC120	0	0	NA	0	0	1
MAGIC122	NA	NA	NA	NA	NA	NA
MAGIC123	0	0	0	0	1	0
MAGIC124	0	0	NA	0	0	1
MAGIC125	0	0	NA	0	0	1
MAGIC126	0	0	NA	0	0	1
MAGIC127	0	0	1	0	1	0
MAGIC128	0	0	NA	0	0	1
MAGIC129	0	0	NA	0	0	1
MAGIC130	0	0	NA	0	0	1
MAGIC131	1	0	1	0	0	0
MAGIC132	0	0	NA	0	0	1
MAGIC133	0	0	0	0	1	0
MAGIC134	0	0	NA	0	0	1
MAGIC135	1	0	1	0	0	0
MAGIC136	1	0	1	0	0	0
MAGIC138	1	0	1	0	0	0
MAGIC139	0	0	NA	0	0	1
MAGIC140	1	0	1	0	0	0
MAGIC141	0	0	NA	0	0	1
MAGIC143	1	0	1	0	0	0
MAGIC144	0	0	NA	0	0	1
MAGIC146	0	0	0	1	0	0
MAGIC147	0	0	NA	1	0	0
MAGIC148	0	0	NA	0	0	1
MAGIC149	0	0	NA	0	0	1
MAGIC150	1	0	1	0	0	0
MAGIC151	0	0	NA	0	0	1
MAGIC152	0	0	0	0	1	0
MAGIC153	0	0	NA	0	0	1
MAGIC154	0	0	NA	0	0	1
MAGIC155	1	0	1	0	0	0
MAGIC157	0	0	NA	0	0	1
MAGIC158	0	0	NA	0	0	1
MAGIC160	1	0	1	0	0	0
MAGIC162	0	0	NA	0	0	1
MAGIC163	1	0	1	0	0	0
MAGIC166	0	0	NA	0	0	1
MAGIC167	1	0	1	0	0	0
MAGIC168	0	0	NA	0	0	1
MAGIC169	0	0	NA	0	0	1
MAGIC170	1	0	1	0	0	0
MAGIC171	0	0	NA	0	0	1
MAGIC172	0	0	NA	0	0	1
MAGIC173	0	0	NA	1	0	0
MAGIC174	1	0	1	0	0	0
MAGIC175	1	0	1	0	0	0
MAGIC176	1	0	1	0	0	0
MAGIC177	0	0	NA	0	0	1
MAGIC178	1	0	1	0	0	0
MAGIC179	0	0	NA	0	0	1
MAGIC180	1	0	1	0	0	0
MAGIC181	0	0	NA	0	0	1
MAGIC182	0	0	NA	0	0	1
MAGIC183	1	0	1	0	0	0
MAGIC184	0	0	NA	0	0	1
MAGIC185	0	0	1	0	1	0
MAGIC187	0	0	NA	0	0	1
MAGIC188	0	0	NA	0	0	1
MAGIC189	0	0	NA	1	0	0
MAGIC190	0	0	NA	0	0	1
MAGIC191	1	0	0	0	0	0
MAGIC192	0	0	NA	0	0	1
MAGIC193	0	0	NA	0	0	1
MAGIC194	0	0	NA	0	0	1
MAGIC195	1	0	0	0	0	0
MAGIC196	0	0	NA	0	0	1
MAGIC197	0	0	NA	0	0	1
MAGIC198	0	0	NA	0	0	1
MAGIC199	0	0	NA	0	0	1
MAGIC200	1	0	1	0	0	0
MAGIC201	1	0	1	0	0	0
MAGIC202	0	0	1	0	1	0
MAGIC203	0	0	NA	0	0	1
MAGIC204	0	0	NA	0	0	1
MAGIC205	0	0	NA	0	0	1
MAGIC206	0	0	NA	0	0	1
MAGIC207	1	0	1	0	0	0
MAGIC208	1	0	0	0	0	0
MAGIC209	1	0	1	0	0	0
MAGIC210	0	0	NA	0	0	1
MAGIC211	0	0	0	0	1	0
MAGIC212	0	0	NA	0	0	1
MAGIC214	0	0	NA	0	0	1
MAGIC216	1	0	1	0	0	0
MAGIC217	1	0	1	0	0	0
MAGIC219	0	0	NA	0	0	1
MAGIC220	0	0	1	0	0	1
MAGIC222	1	0	1	0	0	0
MAGIC223	0	0	NA	0	0	1
MAGIC224	1	0	1	0	0	0
MAGIC225	0	0	NA	0	0	1
MAGIC226	0	0	NA	0	0	1
MAGIC227	0	0	NA	0	0	1
MAGIC228	1	0	1	0	0	0
MAGIC229	0	0	NA	0	0	1
MAGIC230	NA	NA	NA	NA	NA	NA
MAGIC231	0	0	NA	0	0	1
MAGIC232	1	0	0	0	0	0
MAGIC233	0	0	NA	0	0	1
MAGIC234	0	0	NA	0	0	1
MAGIC236	1	0	1	0	0	0
MAGIC237	0	0	NA	0	0	1
MAGIC238	1	0	1	0	0	0
MAGIC240	0	0	NA	0	0	1
MAGIC241	0	0	NA	0	0	1
MAGIC242	0	0	NA	0	0	1
MAGIC243	0	0	NA	0	0	1
MAGIC244	1	0	1	0	0	0
MAGIC245	1	0	1	0	0	0
MAGIC246	1	0	1	0	0	0
MAGIC247	1	0	1	0	0	0
MAGIC248	0	0	1	0	1	0
MAGIC249	0	0	0	0	1	0
MAGIC250	0	0	NA	0	0	1
MAGIC251	0	0	NA	0	0	1
MAGIC254	1	0	1	0	0	0
MAGIC255	0	0	NA	0	0	1
MAGIC256	0	0	NA	0	0	1
MAGIC257	1	0	1	0	0	0
MAGIC258	0	0	NA	0	0	1
MAGIC259	1	0	1	0	0	0
MAGIC260	0	0	NA	0	0	1
MAGIC262	0	0	1	0	1	0
MAGIC263	0	0	NA	1	0	0
MAGIC264	0	0	NA	0	0	1
MAGIC265	0	0	NA	0	0	1
MAGIC266	0	0	NA	0	0	1
MAGIC267	1	0	1	0	0	0
MAGIC268	0	0	NA	0	0	1
MAGIC269	1	0	1	0	0	0
MAGIC270	1	0	1	0	0	0
MAGIC271	1	0	1	0	0	0
MAGIC272	1	0	1	0	0	0
MAGIC273	1	0	1	0	0	0
MAGIC274	1	0	1	0	0	0
MAGIC275	0	0	NA	0	0	1
MAGIC276	1	0	1	0	0	0
MAGIC277	NA	NA	NA	NA	NA	NA
MAGIC278	0	0	NA	0	0	1
MAGIC279	0	0	NA	0	0	1
MAGIC280	1	0	0	0	0	0
MAGIC281	1	0	1	0	0	0
MAGIC282	0	0	NA	0	0	1
MAGIC283	1	0	0	0	0	0
MAGIC284	0	0	NA	0	0	1
MAGIC285	1	0	0	0	0	0
MAGIC286	0	0	NA	0	0	1
MAGIC287	0	0	1	0	1	0
MAGIC288	0	0	NA	0	0	1
MAGIC289	NA	NA	NA	NA	NA	NA
MAGIC290	0	0	NA	1	0	0
MAGIC291	1	0	1	0	0	0
MAGIC292	1	0	0	0	0	0
MAGIC293	0	0	NA	0	0	1
MAGIC294	1	0	1	0	0	0
MAGIC295	1	0	0	0	0	0
MAGIC296	0	0	NA	0	0	1
MAGIC297	1	0	1	0	0	0
MAGIC298	0	0	NA	1	0	0
MAGIC300	0	0	NA	0	0	1
MAGIC301	0	0	NA	0	0	1
MAGIC302	0	0	NA	1	0	0
MAGIC303	0	0	NA	0	0	1
MAGIC304	1	0	1	0	0	0
MAGIC305	0	0	NA	0	0	1
MAGIC307	1	0	1	0	0	0
MAGIC311	0	0	NA	0	0	1
MAGIC312	1	0	1	0	0	0
MAGIC313	1	0	0	0	0	0
MAGIC314	1	0	1	0	0	0
MAGIC315	0	0	NA	0	0	1
MAGIC317	0	0	NA	0	0	1
MAGIC320	1	0	0	0	0	0
MAGIC321	1	0	1	0	0	0
MAGIC322	0	0	NA	0	0	1
MAGIC323	0	0	NA	0	0	1
MAGIC324	1	0	0	0	0	0
MAGIC325	1	0	1	0	0	0
MAGIC326	1	0	NA	0	0	0
MAGIC327	1	0	NA	0	0	0
MAGIC328	1	0	1	0	0	0
MAGIC329	1	0	1	0	0	0
MAGIC330	0	0	NA	0	0	1
MAGIC331	0	0	NA	0	0	1
MAGIC333	1	0	1	0	0	0
MAGIC335	0	0	NA	0	0	1
MAGIC336	0	0	NA	0	0	1
MAGIC337	1	0	0	0	0	0
MAGIC338	0	0	NA	0	0	1
MAGIC339	0	0	NA	0	0	1
MAGIC340	1	0	0	0	0	0
MAGIC343	NA	NA	NA	NA	NA	NA
MAGIC361	NA	NA	NA	NA	NA	NA
MAGIC362	NA	NA	NA	NA	NA	NA
SuVita_2	0	0	NA	1	0	0
