## Supplementary Table 5 for "Seed Coat Pattern QTL and Development in Cowpea (*Vigna unguiculata* [L.] Walp.)"

Supplementary Table 5. California Blackeye 27 x IT82E-18 phenotype data
Line	Eye2	Holstein	Watson	Full Coat
CB27/BB-001	0	0	1	0
CB27/BB-003	1	0	0	0
CB27/BB-005	0	1	0	0
CB27/BB-007	0	0	1	0
CB27/BB-008	1	0	0	0
CB27/BB-009	0	1	0	0
CB27/BB-010	0	1	0	0
CB27/BB-012	0	0	1	0
CB27/BB-013	0	1	0	0
CB27/BB-014	0	0	0	1
CB27/BB-015	0	1	0	0
CB27/BB-016	0	1	0	0
CB27/BB-017	1	0	0	0
CB27/BB-018	1	0	0	0
CB27/BB-019	1	0	0	0
CB27/BB-020	0	1	0	0
CB27/BB-021	0	0	0	1
CB27/BB-024	0	1	0	0
CB27/BB-025	0	1	0	0
CB27/BB-029	1	0	0	0
CB27/BB-030	0	0	0	1
CB27/BB-031	0	1	0	0
CB27/BB-032	0	0	0	1
CB27/BB-033	0	1	0	0
CB27/BB-034	0	1	0	0
CB27/BB-035	0	0	0	1
CB27/BB-036	0	1	0	0
CB27/BB-037	0	0	0	1
CB27/BB-038	0	1	0	0
CB27/BB-040	0	0	0	1
CB27/BB-041	1	0	0	0
CB27/BB-042	0	1	0	0
CB27/BB-044	1	0	0	0
CB27/BB-046	0	1	0	0
CB27/BB-047	0	0	0	1
CB27/BB-048	1	0	0	0
CB27/BB-050	0	1	0	0
CB27/BB-051	0	1	0	0
CB27/BB-052	0	1	0	0
CB27/BB-053	1	0	0	0
CB27/BB-054	0	0	1	0
CB27/BB-055	0	1	0	0
CB27/BB-057	0	0	1	0
CB27/BB-058	0	0	1	0
CB27/BB-060	0	0	0	1
CB27/BB-063	1	0	0	0
CB27/BB-064	1	0	0	0
CB27/BB-065a	0	0	1	0
CB27/BB-066	1	0	0	0
CB27/BB-067	0	0	0	1
CB27/BB-068	0	0	0	1
CB27/BB-072	0	0	0	1
CB27/BB-074	0	0	0	1
CB27/BB-075	0	0	1	0
CB27/BB-076	1	0	0	0
CB27/BB-078	0	0	1	0
CB27/BB-079	0	0	0	1
CB27/BB-080	0	0	1	0
CB27/BB-081	0	0	0	1
CB27/BB-082	0	0	0	1
CB27/BB-083	1	0	0	0
CB27/BB-085	0	0	1	0
CB27/BB-087	0	1	0	0
CB27/BB-090	0	0	1	0
CB27/BB-091b	1	0	0	0
CB27/BB-091a	0	1	0	0
CB27/BB-092	0	1	0	0
CB27/BB-093	0	0	1	0
CB27/BB-096	0	0	0	1
CB27/BB-097	0	0	0	1
CB27/BB-098	0	0	1	0
CB27/BB-100	0	1	0	0
CB27/BB-101	1	0	0	0
CB27/BB-103	0	0	1	0
CB27/BB-104	0	0	0	1
CB27/BB-105	0	0	1	0
CB27/BB-106	1	0	0	0
CB27/BB-107	1	0	0	0
CB27/BB-108	0	1	0	0
CB27/BB-109	0	0	0	1
CB27/BB-110	1	0	0	0
CB27/BB-111	0	1	0	0
CB27/BB-112	0	0	0	1
CB27/BB-113	0	1	0	0
CB27/BB-114	0	0	0	1
CB27/BB-115	0	1	0	0
CB27/BB-150	0	0	0	1
