## Supplementary Table 6 for "Seed Coat Pattern QTL and Development in Cowpea (*Vigna unguiculata* [L.] Walp.)"

Supplementary Table 6. California Blackeye 27 x IT97K-556-6 phenotype data
Line	Eye2	Holstein	Watson	Full Coat
CB27/556-001	0	0	0	1
CB27/556-002	0	0	1	0
CB27/556-003	0	0	0	1
CB27/556-004	0	0	0	1
CB27/556-005	0	0	0	1
CB27/556-007	1	0	0	0
CB27/556-008	0	1	0	0
CB27/556-009	0	1	0	0
CB27/556-010	0	0	1	0
CB27/556-011	1	0	0	0
CB27/556-012	1	0	0	0
CB27/556-013	1	0	0	0
CB27/556-014	0	1	0	0
CB27/556-015	0	0	0	1
CB27/556-016	0	1	0	0
CB27/556-017	0	0	1	0
CB27/556-018	0	0	0	1
CB27/556-019	1	0	0	0
CB27/556-020	0	1	0	0
CB27/556-021	0	0	0	1
CB27/556-022	0	1	0	0
CB27/556-025	0	0	1	0
CB27/556-026	0	0	1	0
CB27/556-028	0	1	0	0
CB27/556-029	0	1	0	0
CB27/556-031	0	0	1	0
CB27/556-032	0	1	0	0
CB27/556-033	0	0	0	1
CB27/556-034	0	0	0	1
CB27/556-036	0	0	0	1
CB27/556-037	0	0	1	0
CB27/556-038	0	1	0	0
CB27/556-039	0	1	0	0
CB27/556-040	0	0	0	1
CB27/556-041	0	1	0	0
CB27/556-042	0	0	0	1
CB27/556-043	0	1	0	0
CB27/556-044	0	0	1	0
CB27/556-045	0	0	1	0
CB27/556-046	0	0	0	1
CB27/556-047	1	0	0	0
CB27/556-048	0	1	0	0
CB27/556-049	0	0	1	0
CB27/556-050	1	0	0	0
CB27/556-051	0	0	0	1
CB27/556-052	0	1	0	0
CB27/556-054	0	1	0	0
CB27/556-055	0	0	1	0
CB27/556-056	0	0	0	1
CB27/556-057	0	1	0	0
CB27/556-059	0	0	1	0
CB27/556-064	1	0	0	0
CB27/556-065	0	1	0	0
CB27/556-066	0	1	0	0
CB27/556-069	0	0	1	0
CB27/556-070	0	0	0	1
CB27/556-071	0	1	0	0
CB27/556-073	0	0	1	0
CB27/556-074	0	0	1	0
CB27/556-076	0	0	0	1
CB27/556-079	1	0	0	0
CB27/556-081	1	0	0	0
CB27/556-085	0	0	0	1
CB27/556-086	0	1	0	0
CB27/556-087	0	1	0	0
CB27/556-088	0	1	0	0
CB27/556-091	0	1	0	0
CB27/556-092	0	1	0	0
CB27/556-093	0	1	0	0
CB27/556-094	1	0	0	0
CB27/556-095	1	0	0	0
CB27/556-096	1	0	0	0
CB27/556-099	0	1	0	0
CB27/556-101	0	1	0	0
CB27/556-103	0	0	0	1
CB27/556-105	0	1	0	0
CB27/556-106	0	0	1	0
CB27/556-107	0	1	0	0
CB27/556-108	1	0	0	0
CB27/556-109	0	0	1	0
