## Supplementary Table 7 for "Seed Coat Pattern QTL and Development in Cowpea (*Vigna unguiculata* [L.] Walp.)"

Supplementary Table 7. California Blackeye 46 x IT93K-503-1 phenotype data
Line	Eye1	Eye2	Holstein	Watson	Full Coat
46/503-001	1	0	0	0	0
46/503-002	1	0	0	0	0
46/503-007	1	0	0	0	0
46/503-008	1	0	0	0	0
46/503-009	1	0	0	0	0
46/503-010	0	1	0	0	0
46/503-011	0	0	1	0	0
46/503-012	1	0	0	0	0
46/503-013	0	1	0	0	0
46/503-014	0	0	0	0	1
46/503-015	1	0	0	0	0
46/503-016	1	0	0	0	0
46/503-017	0	1	0	0	0
46/503-018	1	0	0	0	0
46/503-019	0	0	0	1	0
46/503-020	1	0	0	0	0
46/503-022	0	0	1	0	0
46/503-023	0	0	0	0	1
46/503-024	0	0	1	0	0
46/503-026	1	0	0	0	0
46/503-027	0	0	0	0	1
46/503-028	0	1	0	0	0
46/503-029	0	0	1	0	0
46/503-030	1	0	0	0	0
46/503-031	0	0	1	0	0
46/503-032	0	0	0	1	0
46/503-033	1	0	0	0	0
46/503-034	0	0	1	0	0
46/503-035	0	0	0	0	1
46/503-036	1	0	0	0	0
46/503-037	1	0	0	0	0
46/503-038	0	0	0	1	0
46/503-039	0	1	0	0	0
46/503-040	0	0	0	0	1
46/503-041	1	0	0	0	0
46/503-042	0	0	0	0	1
46/503-043	1	0	0	0	0
46/503-044	0	0	0	0	1
46/503-045	1	0	0	0	0
46/503-046	0	0	0	0	1
46/503-047	0	0	1	0	0
46/503-048	0	0	1	0	0
46/503-049	1	0	0	0	0
46/503-050	1	0	0	0	0
46/503-051	1	0	0	0	0
46/503-052	1	0	0	0	0
46/503-053	0	0	0	0	1
46/503-054	0	0	1	0	0
46/503-055	0	1	0	0	0
46/503-056	1	0	0	0	0
46/503-057	1	0	0	0	0
46/503-058	1	0	0	0	0
46/503-060	1	0	0	0	0
46/503-061	0	0	1	0	0
46/503-064	0	0	0	0	1
46/503-065	1	0	0	0	0
46/503-066	0	0	0	0	1
46/503-068	0	1	0	0	0
46/503-069	0	0	0	1	0
46/503-070	0	0	0	0	1
46/503-071	0	0	1	0	0
46/503-072	0	1	0	0	0
46/503-073	0	0	1	0	0
46/503-076	0	0	1	0	0
46/503-077	0	0	1	0	0
46/503-080	0	0	1	0	0
46/503-081	1	0	0	0	0
46/503-084	0	0	0	0	1
46/503-085	1	0	0	0	0
46/503-089	1	0	0	0	0
46/503-090	0	1	0	0	0
46/503-092	0	0	1	0	0
46/503-095	1	0	0	0	0
46/503-096	0	0	0	0	1
46/503-098	1	0	0	0	0
46/503-100	1	0	0	0	0
46/503-102	1	0	0	0	0
46/503-104	1	0	0	0	0
46/503-105	1	0	0	0	0
46/503-109	0	1	0	0	0
46/503-111	1	0	0	0	0
46/503-112	0	0	0	1	0
46/503-113	1	0	0	0	0
46/503-114	0	1	0	0	0
46/503-115	0	0	0	1	0
46/503-116	1	0	0	0	0
46/503-117	1	0	0	0	0
46/503-119	1	0	0	0	0
46/503-120	1	0	0	0	0
46/503-121	0	1	0	0	0
46/503-122	1	0	0	0	0
46/503-123	1	0	0	0	0
46/503-124	0	0	1	0	0
46/503-125	1	0	0	0	0
46/503-130	0	0	0	1	0
46/503-132	1	0	0	0	0
46/503-133	1	0	0	0	0
46/503-135	0	0	0	0	1
46/503-136	1	0	0	0	0
46/503-137	0	0	0	1	0
503/46-003	1	0	0	0	0
