## Supplementary Table 8 for "Seed Coat Pattern QTL and Development in Cowpea (*Vigna unguiculata* [L.] Walp.)"

Supplementary Table 8. 524B x IT84S-2049 phenotype data
Line	Eye1	Eye2	Holstein	Watson	Full Coat
524B/2049-001	1	0	0	0	0
524B/2049-002	0	0	0	1	0
524B/2049-003	0	0	0	0	1
524B/2049-005	0	0	1	0	0
524B/2049-007	1	0	0	0	0
524B/2049-008	0	0	1	0	0
524B/2049-009	1	0	0	0	0
524B/2049-011	0	0	0	0	1
524B/2049-012	0	0	0	0	1
524B/2049-013	0	0	0	0	1
524B/2049-014	1	0	0	0	0
524B/2049-015	0	0	0	1	0
524B/2049-016	1	0	0	0	0
524B/2049-018	0	1	0	0	0
524B/2049-019	1	0	0	0	0
524B/2049-020	1	0	0	0	0
524B/2049-022	1	0	0	0	0
524B/2049-023	1	0	0	0	0
524B/2049-024	0	1	0	0	0
524B/2049-026	1	0	0	0	0
524B/2049-027	1	0	0	0	0
524B/2049-029	1	0	0	0	0
524B/2049-031	0	0	1	0	0
524B/2049-032	1	0	0	0	0
524B/2049-033	1	0	0	0	0
524B/2049-037	1	0	0	0	0
524B/2049-038	1	0	0	0	0
524B/2049-039	1	0	0	0	0
524B/2049-040	1	0	0	0	0
524B/2049-041	1	0	0	0	0
524B/2049-043	1	0	0	0	0
524B/2049-044	1	0	0	0	0
524B/2049-045	1	0	0	0	0
524B/2049-046	1	0	0	0	0
524B/2049-047	0	1	0	0	0
524B/2049-048	1	0	0	0	0
524B/2049-049	0	0	0	0	1
524B/2049-050	1	0	0	0	0
524B/2049-053	1	0	0	0	0
524B/2049-056	0	0	0	0	1
524B/2049-058-1	1	0	0	0	0
524B/2049-059	1	0	0	0	0
524B/2049-060	1	0	0	0	0
524B/2049-065	1	0	0	0	0
524B/2049-067	1	0	0	0	0
524B/2049-068	0	0	0	1	0
524B/2049-069	1	0	0	0	0
524B/2049-072	0	0	1	0	0
524B/2049-074	0	1	0	0	0
524B/2049-075	1	0	0	0	0
524B/2049-078	1	0	0	0	0
524B/2049-079	1	0	0	0	0
524B/2049-082	1	0	0	0	0
524B/2049-083	0	0	0	1	0
524B/2049-086	0	0	0	0	1
524B/2049-122	0	0	1	0	0
524B/2049-124	0	0	1	0	0
524B/2049-125	1	0	0	0	0
524B/2049-126	0	0	0	0	1
524B/2049-128	1	0	0	0	0
524B/2049-130	0	0	0	1	0
524B/2049-133	1	0	0	0	0
524B/2049-134	0	1	0	0	0
524B/2049-135	1	0	0	0	0
524B/2049-136	1	0	0	0	0
524B/2049-138	0	0	0	0	1
524B/2049-140	0	0	1	0	0
524B/2049-145	1	0	0	0	0
524B/2049-146	1	0	0	0	0
524B/2049-149	0	0	0	1	0
524B/2049-150	1	0	0	0	0
524B/2049-151	1	0	0	0	0
524B/2049-152	1	0	0	0	0
524B/2049-153	0	0	0	0	1
524B/2049-156	0	0	1	0	0
524B/2049-157	1	0	0	0	0
