## Supplementary Table 9 for "Seed Coat Pattern QTL and Development in Cowpea (*Vigna unguiculata* [L.] Walp.)"

Supplementary Table 9. Correlation test data
Code	Genotype	minicore#	SNP 00052942_00427 at Vu07_20544306	pheno	genotype
UCR032	TVu7778	297	CC	-1	-1
UCR003	524B	003	CC	-1	-1
UCR007	CB27	012	CC	-1	-1
UCR008	CB3	013	CC	-1	-1
UCR009	CB46	014	CC	1	-1
UCR020	IT93K-503-1	051	TT	1	1
IT97K-499-35	IT97K-499-35	061	TT	1	1
UCR002	24-125B-1	002	CC	1	-1
UCR016	IT84S-2049	045	TT	1	1
UCR024	IT98K-1111-1	067	TT	1	1
UCR040	Melakh	085	TC	1	0
UCR010	Dan Ila	022	TC	1	0
UCR019	IT89KD-288	049	TT	1	1
UCR026	Mouride	088	CC	1	-1
UCR027	Moussa Local	089	TT	1	1
UCR013	Iron Clay	041	CC	-1	-1
UCR015	IT82E-18	043	CC	-1	-1
UCR017	IT84S-2246	046	CC	-1	-1
UCR023	IT97K-556-6	063	CC	-1	-1
UCR029	SuVita 2	099	CC	-1	-1
UCR035	UCR779	382	CC	-1	-1
UCR037	Yacine	388	CC	-1	-1
UCR038	INIA-41	038	CC	-1	-1
UCR039	TVu-15426	173	CC	-1	-1
UCR006	Bambey21	007	CC	-1	-1
UCR033	TVu9522	344	CC	-1	-1
UCR028	Sanzi	091	CC	-1	-1
UCR034	UCR707	380	CC	-1	-1
